# Mechanical coordination of counter-gradient growth maintains organ curvature in the apical hook

**DOI:** 10.64898/2026.01.31.703025

**Authors:** Sara Raggi, Hemamshu Ratnakaram, Adrien Heymans, Loitongbam Lorinda Devi, Özer Erguvan, Siamsa M. Doyle, François Jobert, Asal Atakhani, Sijia Liu, Manuel Petit, Jürgen Kleine-Vehn, Krzysztof Wabnik, Stéphane Verger, Stéphanie Robert

## Abstract

How growing tissues convert mechanical tension into signals that stabilize form remains a central question in morphogenesis. Curved organ shapes in plants arise from differential growth, yet how such curvature is actively maintained while organs continuously grow remains poorly understood. In etiolated seedlings, the apical hook provides a tractable model to dissect this process, as its curvature is stably maintained over extended periods despite ongoing cell expansion. Using quantitative imaging and computational modeling, we show that antagonistic growth gradients at apical and basal regions are both necessary and sufficient to maintain hook curvature, with cuticle integrity being critical for establishing these counter-gradients. Mechanical cues linked to cuticle structure, coupled with apoplastic reactive oxygen species (ROS), coordinate cellular growth anisotropy, and disruptions in cuticle biosynthesis trigger defective hook development. These findings reveal that the apical hook curve maintenance is not a simple switch between growth promotion and repression, but a highly dynamic, tightly regulated process where mechanical and biochemical signals coordinate organ-scale morphogenesis, fundamentally reshaping how we understand developmental growth.
