## Supplemental Table S2 for "Mechanical coordination of counter-gradient growth maintains organ curvature in the apical hook"

### Sheet: Sheet1
Primer ID	Primer Sequence (5'–3')	Mutant ID	Associated Accession	NASC ID	Insertion Primer
dcr-LP	ATCCACGTGGCATTTTATGAG	dcr-2	AT5G23940	SALK_128228	LBb1.3
dcr-RP	ACAATTCCAAACCAAACACAC
cyp77a4-LP	TCTCACTTCCTGGTGGATGAG	cyp77a4-4	AT5G04660	SALK_046395C	LBb1.3
cyp77a4-RP	AACGTATGGCCCGATTTTTAC
lacs1-LP	AAACCGAGATCTTTAGCCCAC	lacs1-1	AT2G47240	SALK_127191	LBb1.3
lacs1-RP	ATCCATGAGGGGATTCAAAAG
bdg-LP	AAATGAGCTCAAGCTCACGAG	bdg1-8	AT1G64670	N111629	dSpm1
bdg-RP	TCAGCCAAATCGAATTACAGG
abcg11-LP	TAACATCTTGTCCGGAAGACG	abcg11-7	AT1G17840	GABI_590C03	GK_LB_o8474
abcg11-RP	TCAATTCTTCTCCCAACCATC
gpat8LP	AAACTCCTATTGAACCCCCTG	gpat8	AT4G00400	SALK_035914	LBb1.3
gpat8RP	TAACGAATCACCTGATCTCGG
prx71-1LP	TCATCTATCCCCCACAAACAC	prx71-1 (also known as per71-11)	AT5G64120	SALK_123643	LBb1.3
prx71-1RP	TGTCCGGTGGTATTGAATAGC
rbohdFw	GTCGCCAAAGGAGGCGCCGA	rbohD	AT5G47910	N9555	dSpm1
rbodRev	GGATACTGATCATAGGCGTGGCTCCA
LBb1.3	ATTTTGCCGATTTCGGAAC
dSpm1	CTTATTTCAGTAAGAGTGTGGGGTTTTGG
GK_LB_o8474	ATAATAACGCTGCGGACATCTACATTTT
proDCR-F	AACAGGTCTCAACCTGTTGTCTTGCGATATGCTTGTG	Greengate Cloning Primers
proDCR-R	AACAGGTCTCTTGTTGGTGAAAGAGATTTTAACTGGC
proSAUR16-F	AACAGGTCTCAACCTTTTCCACTTCAGATCTTGCCA
proSAUR16-R	AACAGGTCTCTTGTTTTGTTTAGTTCTAGTGTTTTGTTT
proSAUR57-F	AACAGGTCTCAACCTCTTCTAAACACTTTTGTGGTATA
proSAUR57-R	AACAGGTCTCTTGTTTTTGAGTATAGAATGAGAGGTTT
CDEF1-F	AACAGGTCTCAGGCTCAACAATGGTCGAGGGAGAGTCCAA
CDEF1-R	AACAGGTCTCTCTGAATTCACTAACTGGGATATGTT
DCRFwGG	AACAGGTCTCAGGCTCAACAATGAAGATAAAGATTATGAGCAAA
DCRRevGG	AACAGGTCTCTCTGAAACAAACCCATTGCCATTTCC
